# Alternative splicing preferentially increases transcript diversity associated with stress responses in the extremophyte *Schrenkiella parvula*

**DOI:** 10.1101/2022.10.13.512046

**Authors:** Chathura Wijesinghege, Kieu-Nga Tran, Maheshi Dassanayake

## Abstract

Alternative splicing extends the coding potential of genomes by creating multiple isoforms from one gene. Isoforms can render transcript specificity and diversity to initiate multiple responses required during transcriptome adjustments in stressed environments. Although the prevalence of alternative splicing is widely recognized, how diverse isoforms facilitate stress adaptation in plants that thrive in extreme environments are unexplored. Here we examine how an extremophyte model, *Schrenkiella parvula*, coordinates alternative splicing in response to high salinity compared to a salt-stress sensitive model, *Arabidopsis thaliana*. We use Iso-Seq to generate full length reference transcripts and RNA-seq to quantify differential isoform usage in response to salinity changes. We find that single-copy orthologs where *S. parvula* has a higher number of isoforms than A. thaliana as well as S. parvula genes observed and predicted using machine learning to have multiple isoforms are enriched in stress associated functions. Genes that showed differential isoform usage were largely mutually exclusive from genes that were differentially expressed in response to salt. *S. parvula* transcriptomes maintained specificity in isoform usage assessed via a measure of expression disorderdness during transcriptome reprogramming under salt. Our study adds a novel resource and insight to study plant stress tolerance evolved in extreme environments.
