## Supplementary table 1 for "Alternative splicing preferentially increases transcript diversity associated with stress responses in the extremophyte *Schrenkiella parvula*"

### Sheet: Sheet2
Primer ID	Primer Sequence	Target	Gene name/Description
Sp3g26330.b_e1_F1	TCAGAAACAGAGGAAGTGCTATC	Target first exon of Sp3g26330.b	CRCK3
Sp3g26330.b_e9_R1	GAGGTAATAATATCCAACAACAGAGAC	Target 9 exon of Sp3g26330.b	CRCK3
Sp3g26330.b_e1_F2	GCCTCTTAGTCTTTCTTTGATATG	Target 1 exon of Sp3g26330.b (To use with IR revserse primer )	CRCK3
Sp3g26330.b_e7_e8_IR_R2	AAATCCCAAACGAGTAAACATC	Target the Sp3g26330.b IR event between e7 and e8	CRCK3
Sp1g17340_e1_F1	TGCTTCTCTGTAGATTACGATT	Target first exon of Sp1g17340	Sugar transporter family protein
Sp1g17340_e17_R1	CACTGAACAAAGCAGGAAATAA	Target 17 exon of Sp1g17340	Sugar transporter family protein
Sp1g17340_e6_e7_R2	AAACACAAAGCATCCAATAAATG	Target the IR event between e6 and e7 of Sp1g17340	Sugar transporter family protein
Sp3g11780.b_e1_f	CCCTTAATCAGTGTATCTCTTCCC	Target first exon of Sp3g11780.b	SCL30a
Sp3g11780.b_e7_R	AGCACTACAGAGAACTGTCTTTC	Target 7 exon of Sp3g11780.b	SCL30a
Sp3g11780.b_2_IR	GCAAAGATAATATAAGGCCGTGTG	Target the IR event of Sp3g11780.b_2 transcript	SCL30a
Sp3g11780_b_1_e4_e5	CCTTGGATCTCTGCAAACCT	Target the exon 4 and exon 5 of Sp3g11780.b	SCL30a
Sp7g36090_e1_F	CCAACGTGAAGTACACAGAGAA	Target first exon of MIPS1	MIPS1
Sp7g36090_e9_R	CATAATGAAACTGGATCGTAACGC	Target last exon of MIPS1	MIPS1
Sp7g36090_8_e5_F	ATTGTCGATTTCTCTCAAATTCGG	Target the IR event in MIPS1 Sp7g36090.8 transcript	MIPS1
Sp7g36090_7_e5_e6_F	TGTGGTTCTATGGACGCTTTAT	Target exon 5 exon 6 region of MIPS1 Sp7g36090.7 transcript	MIPS1
Sp6g13260_F1	GACGACGATCATGGAGGTTT	Target first exon of ERD1	ERD1
Sp6g13260_R1	GATTCAAGTATAAGACGAGCGAGTA	Target last exon of ERD1	ERD1
Sp6g13260_IR	GGATTCCAGATAAAGAGAGCCAATA	Target the IR event of Sp6g13260.2 transcript	ERD1
Sp1g21660.b_F1	GGCGATATCCATGGCCAATTT	Target the first exon of PP2A	PP2A
Sp1g21660.b_R1	GCCGTTGTGACAATTGTGTTC	Target the last exon of PP2A	PP2A
Sp1g21660.b_IR	GCCGTTGTGACAATTGTGTTC	Target the IR event of Sp1g21660.b.2	PP2A
